# RNA structure conservation in plastids across plant evolution

**DOI:** 10.1101/2025.08.06.668526

**Authors:** Dolly Mehta, Chen Xiao, Jingmin Hua, Rodrigo S. Reis

## Abstract

Plastid genomes are deeply evolutionary conserved. RNA structures within the primary or mature transcript play central role in plastid regulation of RNA processing, stability, and translation. However, the identity and conservation of RNA structures selected in plastid’s evolution are still largely elusive. Here, we developed a stringent, covariation-based pipeline that perform an unbiased screen for conserved RNA secondary structures across entire plastid genomes. We analysed ∼14,000 plastid genomes and identified a repertoire of 57 high-confidence conserved structures. We recovered known functional classes, e.g., 16S rRNA, tRNA, group II intron, and 3′end stem-loop, evidencing that our genome-wide analysis is reliable. We further uncovered novel putative *cis*-acting structures within the UTRs and introns of key photosynthetic genes, including *psbN*, *clpP*, and *atpF*, as well as putative *trans*-acting antisense RNAs to *petB* and *psbT*, suggesting uncharacterized elements with major regulatory function. Experimental *in vivo* RNA probing demonstrated that nearly half of the conserved structures adopt the predicted conformation in Arabidopsis plastid. Our comprehensive, yet stringent atlas of conserved plastid RNA structures provides the foundations for new regulatory discoveries in plastid biology.
