## Supplementary Table 2 for "RNA structure conservation in plastids across plant evolution"

### Sheet: Plastid-motifs
Motifs Type	Motif-gene association	ModelName	Model number	Rfam ID	Clan	Motif Identification
tRNAs		NC_042825.1_109_19075_19325r	model1	RF00005		Rfam, this work
		NC_036221.1_647_113225_113475r	model2
		NC_041501.1_588_102900_103150r	model3
		NC_036662.1_97_16975_17225r	model4
		NC_035516.1_353_61775_62025r	model5
		NC_044105.1_85_14875_15125r	model6
16S rRNA		NC_029406.1_587_102725_102975r		RF00177		Rfam, this work
gII intron	D5-ndhA-ndhB	NC_040160.1_500_87500_87750r	model1	RF04357	CL00155	This work
	D5-ndhA-ndhB	NC_035506.1_465_81375_81625	model2	-		This work
	D5-ndhA-ndhB	NC_041414.1_478_83650_83900r	model3	RF04356		This work
	D5-ndhA-ndhB	NC_034685.1_479_83825_84075r	model4	-		This work
	D5-ndhA-ndhB	NC_037840.1_719_125825_126075r	model5	RF04358		This work
	D5-petD	NC_045098.1_451_78925_79175r		RF04336		This work
	D5-trnK	NC_038204.1_860_150500_150750	model1	-		This work
	D5-trnK	NC_039794.1_11_1925_2175	model2	-		This work
gII intron	D1-atpF	NC_028410.1_77_13475_13725		RF04355		This work
	D1-ycf3	NC_030713.1_114_19950_20200r		RF04333		This work
	D1-rpl16	NC_037518.1_480_84000_84250r		RF04334		This work
	D1-clpP	NC_042220.1_432_75600_75850r		RF04359		This work
	D3-trnK	NC_002694.1_21_3675_3925r		-		This work
3' UTR	psbA	NC_036423.1_1_175_425r	model1	RF04342	CL00153	This work
	psbA	NC_016921.1_1_175_425r	model2	RF04352		This work
	psbA	NC_036093.1_258_45150_45400r	model3	RF04344		This work
	psbA	NC_016433.2_1_175_425r	model4	RF04343		This work
	psbJ	NC_039704.1_368_64400_64650r	model1	RF04339	CL00152	This work
	psbJ	NC_030707.1_197_34475_34725r	model2	RF04338		This work
	psbJ	NC_036084.1_384_67200_67450r	model3	-		This work
	psbJ	NC_041074.1_380_66500_66750	model4	RF04340		This work
	psbJ	NC_044183.1_349_61075_61325r	model5	RF04341		This work
	psbJ	NC_041274.1_375_65625_65875r	model6	RF04337		This work
	psbM	NC_018565.1_162_28350_28600r		RF04348		This work
	ccsA-ndhD	NC_031887.1_665_116375_116625r	model1	RF04347	CL00154	This work
	ccsA-ndhD	NC_041480.1_653_114275_114525r	model2	RF04346		This work
	twin_terminator	NC_040857.1_444_77700_77950r		-		This work
	ndhJ	NC_039728.1_293_51275_51525		RF04350		This work
	psbI_rps4_psbC	NC_009259.1_316_55300_55550r		RF04351		This work
	rpl20	NC_024175.1_368_64400_64650		RF04335		This work
	rps12	NC_042890.1_398_69650_69900		RF04345		This work
	rps18	NC_043927.1_398_69650_69900		RF04349		This work
5' UTR	psbN	NC_042176.1_501_87675_87925r		RF04353		This work
	ycf2	NC_041541.1_497_86975_87225r		RF04354		This work
	rpoB	NC_026779.1_163_28525_28775r		RF04332		This work
	clpP	NC_008457.1_429_75075_75325r		RF04331		This work
asRNAs	asPetB-petD-rps16	NC_039376.1_368_64400_64650r		-		This work
	asPsbT	NC_015804.1_437_76475_76725		RF04360		This work
CDS	psaA-psaB	NC_034942.1_436_76300_76550		-		This work
	psbT	NC_042224.1_411_71925_72175r		-		This work
	rpl2	NC_027514.1_505_88375_88625		-		This work
	rpl22	NC_039733.1_498_87150_87400r		-		This work
unknown_context_motifs	unknownMotif1	NC_045056.1_194_33950_34200r				This work
unknown_context_motifs	unknownMotif2	NC_043870.1_179_31325_31575r		-		This work
unknown_context_motifs	unknownMotif3	NC_034698.1_397_69475_69725r		-		This work
unknown_context_motifs	unknownMotif4	NC_035417.1_134_23450_23700r		-		This work
unknown_context_motifs	unknownMotif5	NC_034362.1_8_1400_1650r		-		This work
unknown_context_motifs	unknownMotif6	NC_037726.1_450_78750_79000r		-		This work
unknown_context_motifs	unknownMotif7	NC_023256.1_654_114450_114700r		-		This work
unknown_context_motifs	unknownMotif8	NC_042748.1_476_83300_83550r		-		This work
