## Supplementary Table 3 for "RNA structure conservation in plastids across plant evolution"

### Sheet: DMS-MaP_invivo
Model	RNAtype	RNAtype_detail	Gene	Unpaired_coefficient	DSCI	AUROC	Manual_curation
NC_034698.1_397_69475_69725r	unknown_context_motifs	unknownMotif3		NaN	0.691429	0.694286	Difficult to interpret; all A/C nucleotides with low reactivity.
NC_041480.1_653_114275_114525r	UTR3p_motifs	terminiProcessingMotif	ccsA	1	0.678172	0.682836	Difficult to interpret; all A/C nucleotides with low reactivity.
NC_039376.1_368_64400_64650r	asRNAs			1	0.485646	0.680024	Difficult to interpret; all A/C nucleotides with low reactivity.
NC_042176.1_501_87675_87925r	UTR5_motifs		psbN	NaN	0.518779	0.585681	Difficult to interpret; all A/C nucleotides with low reactivity.
NC_043927.1_398_69650_69900	UTR3p_motifs	unknownFunction	rps18	1	0.537037	0.583333	Difficult to interpret; all A/C nucleotides with low reactivity.
NC_042825.1_109_19075_19325r	tRNAs		trnW	1	0.526455	0.529101	Difficult to interpret; all A/C nucleotides with low reactivity.
NC_042748.1_476_83300_83550r	unknown_context_motifs	unknownMotif8		NaN	0.523613	0.526564	Difficult to interpret; all A/C nucleotides with low reactivity.
NC_034942.1_436_76300_76550	CDS		psaA	0.939394	0.758772	0.791667	High G/U content. Unable to detect basepair with DMS data.
NC_029406.1_587_102725_102975r	16SrRNA			1	0.764368	0.77682	Possible conformation ensemble.
NC_040857.1_444_77700_77950r	UTR3p_motifs	twin_terminator	petD	1	0.816017	0.818182	Unpaired flaking sequence (3') is protected in DMS data.
NC_039376.1_368_64400_64650r	asRNAs			1	0.745946	0.791216	Unpaired flaking sequence (3') is protected in DMS data.
NC_040857.1_444_77700_77950r	UTR3p_motifs	twin_terminator	rpoA	NaN	0.774074	0.77716	Unpaired flaking sequence is protected in DMS data.
NC_036662.1_97_16975_17225r			trnT	1	0.453788	0.504924	Low AUROC; Not supported by DMS data.
NC_034362.1_8_1400_1650r				0.8	0.479468	0.502024	Low AUROC; Not supported by DMS data.
NC_042748.1_476_83300_83550r				NaN	0.494097	0.497344	Low AUROC; Not supported by DMS data.
NC_039376.1_368_64400_64650r				NaN	0.4875	0.496053	Low AUROC; Not supported by DMS data.
NC_037726.1_450_78750_79000r				0	0.462462	0.477477	Low AUROC; Not supported by DMS data.
NC_042825.1_109_19075_19325r			trnR	NaN	0.442235	0.463068	Low AUROC; Not supported by DMS data.
NC_044105.1_85_14875_15125r				0.666667	0.460358	0.461637	Low AUROC; Not supported by DMS data.
NC_042220.1_432_75600_75850r			clpP	0.722222	0.453221	0.453501	Low AUROC; Not supported by DMS data.
NC_042825.1_109_19075_19325r			trnM	NaN	0.447368	0.450247	Low AUROC; Not supported by DMS data.
NC_015804.1_437_76475_76725			psbN	NaN	0.416045	0.418843	Low AUROC; Not supported by DMS data.
NC_036221.1_647_113225_113475r			trnL	0.714286	0.36859	0.401709	Low AUROC; Not supported by DMS data.
NC_043870.1_179_31325_31575r				1	0.335739	0.337224	Low AUROC; Not supported by DMS data.
NC_042224.1_411_71925_72175r			psbT	0.727273	0.298246	0.298246	Low AUROC; Not supported by DMS data.
NC_035516.1_353_61775_62025r	tRNAs		trnP	0.952381	0.654	0.65425	Not supported by DMS data.
NC_041501.1_588_102900_103150r	tRNAs		trnN	0.913043	0.585137	0.600649	Not supported by DMS data.
NC_041501.1_588_102900_103150r	tRNAs		trnN	0.826087	0.569264	0.589466	Not supported by DMS data.
NC_027514.1_505_88375_88625	CDS		rpl2	0.871795	0.518571	0.515	Not supported by DMS data.
NC_027514.1_505_88375_88625	CDS		rpl2	0.875	0.51	0.513571	Not supported by DMS data.
NC_040160.1_500_87500_87750r	gII_introns	D5	rps12	1	0.990596	0.990596	Supported by DMS data.
NC_040160.1_500_87500_87750r	gII_introns	D5	rps12	1	0.984746	0.984746	Supported by DMS data.
NC_034685.1_479_83825_84075r	gII_introns	D5	atpF	1	0.95977	0.95977	Supported by DMS data.
NC_035506.1_465_81375_81625	gII_introns	D5	trnG	1	0.893142	0.893939	Supported by DMS data.
NC_035506.1_465_81375_81625	gII_introns	D5	rpl16	1	0.892361	0.893229	Supported by DMS data.
NC_037518.1_480_84000_84250r	gII_introns	D1	rpl16	1	0.824405	0.825149	Supported by DMS data.
NC_040160.1_500_87500_87750r	gII_introns	D5	ycf3	0.961538	0.805085	0.80226	Supported by DMS data.
NC_045098.1_451_78925_79175r	gII_introns	D5	petD	1	0.792582	0.798077	Supported by DMS data.
NC_035506.1_465_81375_81625	gII_introns	D5	ndhB	1	0.757576	0.772727	Supported by DMS data.
NC_037840.1_719_125825_126075r	gII_introns	D5	ndhA	0.965517	0.765422	0.766234	Supported by DMS data.
NC_035506.1_465_81375_81625	gII_introns	D5	ndhB	1	0.736066	0.760656	Supported by DMS data.
NC_039794.1_11_1925_2175	gII_introns	D5	trnK	1	0.713366	0.713366	Supported by DMS data.
NC_041414.1_478_83650_83900r	gII_introns	D5	rpoC1	1	0.610204	0.702041	Supported by DMS data.
NC_028410.1_77_13475_13725	gII_introns	D1	atpF	0.916667	0.494253	0.554598	Supported by DMS data.
NC_042825.1_109_19075_19325r	tRNAs		trnF	1	0.756467	0.775201	Supported by DMS data.
NC_042825.1_109_19075_19325r	tRNAs			0.933333	0.491667	0.579167	Supported by DMS data.
NC_042825.1_109_19075_19325r	tRNAs		trnV	0.882353	0.498611	0.575	Supported by DMS data.
NC_045056.1_194_33950_34200r	unknown_context_motifs	unknownMotif1		0.933333	0.734417	0.73645	Supported by DMS data.
NC_018565.1_162_28350_28600r	UTR3p_motifs	terminiProcessingMotif	psbM	1	0.984568	0.984568	Supported by DMS data.
NC_009259.1_316_55300_55550r	UTR3p_motifs	unknownFunction	trnS	1	0.902307	0.902985	Supported by DMS data.
NC_039704.1_368_64400_64650r	UTR3p_motifs	terminiProcessingMotif	psbJ	0.978261	0.823529	0.83125	Supported by DMS data.
NC_009259.1_316_55300_55550r	UTR3p_motifs	unknownFunction	psbC	1	0.824009	0.824592	Supported by DMS data.
NC_042890.1_398_69650_69900	UTR3p_motifs	unknownFunction	rps12	1	0.808824	0.809191	Supported by DMS data.
NC_036423.1_1_175_425r	UTR3p_motifs	terminiProcessingMotif	psbA	0.952381	0.670614	0.674342	Supported by DMS data.
NC_009259.1_316_55300_55550r	UTR3p_motifs	unknownFunction	ycf3	0.892857	0.606061	0.606818	Supported by DMS data.
